# Mutation and recombination parameters in zebra finch are similar to those in mammals

**DOI:** 10.1101/2024.09.05.611523

**Authors:** Djivan Prentout, Daria Bykova, Carla Hoge, Daniel M. Hooper, Callum S. McDiarmid, Felix Wu, Simon C. Griffith, Marc de Manuel, Molly Przeworski

**Author notes:** to whom correspondence should be addressed: (DP); (MdM); (MP). current address: Dept. of Human Genetics, University of Chicago, Chicago (Carla Hoge). current address: Dept. of Organismal and Evolutionary Biology, Harvard University (Felix Wu). current address: Dept. of Genetics, University of Barcelona (Marc de Manuel). joint senior authors (Marc de Manuel, Molly Przeworski).

## Abstract

Most of our understanding of the fundamental processes of mutation and recombination stems from a handful of disparate model organisms and pedigree studies of mammals, with little known about other vertebrates. To gain a broader comparative perspective, we focused on the zebra finch (*Taeniopygia castanotis*), which, like other birds, differs from mammals in its karyotype (which includes many micro-chromosomes), in the mechanism by which recombination is directed to the genome, and in aspects of ontogenesis. We collected genome sequences from three generation pedigrees that provide information about 80 meioses, inferring 202 single-point *de novo* mutations, 1,174 crossovers, and 275 non-crossovers. On that basis, we estimated a sex-averaged mutation rate of 5.0 × 10^−9^ per base pair per generation, on par with mammals that have a similar generation time (∼2-3 years). Also as in mammals, we found a paternal germline mutation bias at later stages of gametogenesis (of 1.7:1) but no discernible difference between sexes in early development. Examining recombination patterns, we found that the sex-averaged crossover rate on macro-chromosomes (1.05 cM/Mb) is again similar to values observed in mammals, as is the spatial distribution of crossovers, with a pronounced enrichment near telomeres. In contrast, non-crossover rates are more uniformly distributed. On micro-chromosomes, sex-averaged crossover rates are substantially higher (4.21 cM/Mb), as expected from crossover homeostasis, and both crossover and non-crossover events are more uniformly distributed. At a finer scale, recombination events overlap CpG islands more often than expected by chance, as expected in the absence of PRDM9. Despite differences in the mechanism by which recombination events are specified and the presence of many micro-chromosomes, estimates of the degree of GC-biased gene conversion (59%), the mean non-crossover conversion tract length (∼32 bp), and the non-crossover-to-crossover ratio (5.4:1) are all comparable to those reported in primates and mice. The similarity of mutation and recombination properties in zebra finch to those in mammals suggest that they are conserved by natural selection.
