## Supplementary material for "Mutation and recombination parameters in zebra finch are similar to those in mammals": Table S1

Ind	Mother	Father	pedigree_trio	Mapping_coverage	Date_of_hatching
B600	NA	NA	Ped_1	35.9012	8-Oct-18
B657	NA	NA	Ped_1	25.6076	17-Oct-18
B1039	B600	B657	Ped_1	23.5809	3-Mar-21
B1033	B600	B657	Ped_1	25.6044	5-Mar-21
B1032	B600	B657	Ped_1	24.8996	5-Mar-21
B1035	B600	B657	Ped_1	26.35	5-Mar-21
B1034	B600	B657	Ped_1	23.6765	5-Mar-21
B538	NA	NA	Ped_1	22.6295	18-Jul-18
B539	NA	NA	Ped_1	27.7882	19-Jul-18
B561	NA	NA	Ped_1	31.5772	22-Jul-18
B597	NA	NA	Ped_1	25.2728	8-Aug-18
B635	NA	NA	Ped_1	23.2933	9-Jan-18
e87	B635	B1039	Ped_1	18.6998	NA
e81	B1032	B538	Ped_1	22.2066	NA
e89	B597	B1033	Ped_1	17.7649	NA
e60	B1035	B539	Ped_1	18.6876	NA
e86	B1034	B561	Ped_1	24.1362	NA
B629	NA	NA	Ped_2	34.322	27-Aug-18
B695	NA	NA	Ped_2	31.9244	27-Dec-18
B1049	B629	B695	Ped_2	29.6705	16-Mar-21
B1050	B629	B695	Ped_2	29.7728	16-Mar-21
B1051	B629	B695	Ped_2	27.0999	16-Mar-21
B1056	B629	B695	Ped_2	26.9598	22-Jun-21
B1057	B629	B695	Ped_2	30.4406	22-Jun-21
B513	NA	NA	Ped_2	29.683	22-Jun-18
B663	NA	NA	Ped_2	31.1686	4-Nov-18
B670	NA	NA	Ped_2	29.1282	7-Nov-18
B681	NA	NA	Ped_2	31.016	13-Nov-18
B497	NA	NA	Ped_2	21.9019	30-Jan-18
e50	B513	B1049	Ped_2	18.0588	NA
e57	B663	B1050	Ped_2	21.5022	NA
e66	B1051	B670	Ped_2	18.7517	NA
e80	B1056	B681	Ped_2	20.7041	NA
e85	B1057	B497	Ped_2	21.69	NA
B610	NA	NA	Ped_3	32.9253	14-Aug-18
B671	NA	NA	Ped_3	26.9804	7-Nov-18
B1041	B610	B671	Ped_3	26.0382	20-Mar-21
B1029	B610	B671	Ped_3	26.6879	6-Mar-21
B1046	B610	B671	Ped_3	32.7625	20-Mar-21
B1040	B610	B671	Ped_3	26.6572	20-Mar-21
B1045	B610	B671	Ped_3	33.6124	20-Mar-21
B645	NA	NA	Ped_3	25.113	19-Sep-18
B496	NA	NA	Ped_3	26.1125	30-Jan-18
B656	NA	NA	Ped_3	25.8301	17-Oct-18
B511	NA	NA	Ped_3	26.1596	21-Jun-18
B525	NA	NA	Ped_3	26.3171	7-Jul-18
e83	B645	B1041	Ped_3	18.3285	NA
O1320	B496	B1029	Ped_3	17.4048	22-Sep-21
e91	B1046	B656	Ped_3	18.7452	NA
e70	B1040	B511	Ped_3	18.9962	NA
e35	B525	B1045	Ped_3	19.5183	NA
B575	NA	NA	Ped_4	31.9588	8-Sep-18
B615	NA	NA	Ped_4	30.3475	14-Aug-18
B1063	B575	B615	Ped_4	27.4414	22-Jun-21
B1061	B575	B615	Ped_4	27.4692	22-Jun-21
B1047	B575	B615	Ped_4	28.7059	25-Mar-21
B682	NA	NA	Ped_4	26.3509	17-Dec-18
B541	NA	NA	Ped_4	22.6508	19-Jul-18
B617	NA	NA	Ped_4	19.8736	19-Aug-18
e75	B682	B1063	Ped_4	17.6882	NA
e82	B1061	B541	Ped_4	16.12	NA
e39	B1047	B617	Ped_4	19.7589	NA
B628	NA	NA	Trio_1	25.1568	25-Aug-18
B1026	NA	NA	Trio_1	29.4274	16-Feb-21
e78	B628	B1026	Trio_1	16.3907	NA
B1053	NA	NA	Trio_2	22.5546	10-Apr-21
B672	NA	NA	Trio_2	31.2953	8-Nov-18
e45	B1053	B672	Trio_2	18.2386	NA
B1052	NA	NA	Trio_3	27.4902	10-Apr-21
B593	NA	NA	Trio_3	30.7203	2-Aug-18
e79	B1052	B593	Trio_3	17.281	NA
B1054	NA	NA	Trio_4	20.1298	10-Apr-21
B551	NA	NA	Trio_4	20.3632	8-Jan-18
e54	B1054	B551	Trio_4	19.7311	NA
ERR1013156_Singhal	NA	NA	NA	29.9822	NA
ERR1013157_Singhal	NA	NA	NA	32.4227	NA
ERR1013158_Singhal	NA	NA	NA	31.3034	NA
ERR1013159_Singhal	NA	NA	NA	34.1302	NA
ERR1013160_Singhal	NA	NA	NA	26.6214	NA
ERR1013161_Singhal	NA	NA	NA	25.112	NA
ERR1013162_Singhal	NA	NA	NA	28.294	NA
ERR1013163_Singhal	NA	NA	NA	24.6553	NA
ERR1013164_Singhal	NA	NA	NA	24.5117	NA
ERR1013165_Singhal	NA	NA	NA	27.4738	NA
ERR1013166_Singhal	NA	NA	NA	21.425	NA
ERR1013167_Singhal	NA	NA	NA	27.5617	NA
ERR1013168_Singhal	NA	NA	NA	21.5443	NA
ERR1013169_Singhal	NA	NA	NA	22.2688	NA
ERR1013170_Singhal	NA	NA	NA	24.8061	NA
ERR1013171_Singhal	NA	NA	NA	20.4708	NA
ERR1013172_Singhal	NA	NA	NA	20.1482	NA
ERR1013173_Singhal	NA	NA	NA	27.7682	NA
ERR1013174_Singhal	NA	NA	NA	22.4139	NA
ERR1013175_Singhal	NA	NA	NA	29.7823	NA
ERR1013176_Singhal	NA	NA	NA	23.8255	NA
ERR1013177_Singhal	NA	NA	NA	24.9167	NA
ERR1013178_Singhal	NA	NA	NA	25.7682	NA
ERR1013179_Singhal	NA	NA	NA	28.9545	NA
